# Aboral cell types of *Clytia* and coral larvae have shared features and link taurine to the regulation of settlement

**DOI:** 10.1101/2024.10.30.621027

**Authors:** Julia Ramon-Mateu, Anna Ferraioli, Núria Teixidó, Isabelle Domart-Coulon, Evelyn Houliston, Richard R. Copley

## Abstract

Planktonic larvae of many marine invertebrates settle on a suitable substrate and metamorphose into bottom-dwelling adults. Larval settlement is of considerable interest both for ecologists and for evolutionary biologists, who have proposed that anterior sensory systems for substrate selection provided the basis for animal brains. Nevertheless the cellular and molecular regulation of larval settlement, including in Cnidaria (corals, jellyfish, sea anemones, hydroids) is not well understood. We generated and compared anterior (aboral) transcriptomes and single-cell RNA-seq datasets from the planula larvae of three cnidarian species: the hydrozoan jellyfish *Clytia hemisphaerica,* and the scleractinian corals *Astroides calycularis* and *Pocillopora acuta*. Integrating these datasets and characterizing aboral cell types, we defined a common cellular architecture of the planula aboral end, and identified clade-specific specializations in cell types, including unique aboral neural cells in the *Clytia* planula and neurosecretory cell types with distinct molecular signatures in both *Clytia* and coral planulae. Among common planula aboral features were genes implicated in taurine uptake and catabolism expressed in distinct specialized cell types. In functional assays, exogenous taurine inhibited settlement of both *Clytia* and *Astroides* planulae. These findings define a detailed molecular and cellular framework of the planula aboral pole, and implicate localized taurine destruction in defining settlement competence.
