## Supplementary table 3 for "Aboral cell types of *Clytia* and coral larvae have shared features and link taurine to the regulation of settlement"

### Sheet: merged_aboral_cells_curated_pfa
cell.type	clytia	astroides	pocillopora	Short gene name	annotation notes	pfam domain
gland_mucous	XLOC_005440	STRG.10749	XP_027042500.1	ALK-like	ALK tyrosine kinase receptor	Glycine rich protein
gland_mucous	XLOC_014382	STRG.17560	XP_027045931.1			NA
gland_mucous	XLOC_029413	STRG.29170	XP_027047616.1	RFX4	Transcription factor RFX4	RFX DNA-binding domain,Poxvirus D5 protein-like		;
gland_mucous	XLOC_042365	STRG.12211	XP_027048017.1			NA
gland_mucous	XLOC_034825	STRG.16590	XP_027051383.1	MGT4-like1	Alpha-1,3-mannosyl-glycoprotein 4-beta-N-acetylglucosaminyltransferase	N-Acetylglucosaminyltransferase-IV (GnT-IV) conserved region
gland_mucous	MSTRG.7476	STRG.6756		FKB14-like	Peptidyl-prolyl cis-trans isomerase FKBP14	FKBP-type peptidyl-prolyl cis-trans isomerase,EF hand,EF-hand domain pair,EF hand,EF-hand domain,EF-hand domain pair
gland_mucous	MSTRG.6587		XP_027043110.1	Mucin1	mucin-5AC precursor [Homo sapiens]	C8 domain,Trypsin Inhibitor like cysteine rich domain
gland_mucous		STRG.44173	XP_027054112.1	Mucin2	mucin-2 precursor [Homo sapiens]	C8 domain,Trypsin Inhibitor like cysteine rich domain
gland_mucous		STRG.27134	XP_027053452.1
gland_mucous		STRG.4306	XP_027056857.1	MGT5-like1	Alpha-1,6-mannosylglycoprotein 6-beta-N-acetylglucosaminyltransferase A	Glycosyltransferase family 18
gland_mucous		STRG.10108	XP_027038508.1			NA
gland_mucous		STRG.4476	XP_027038533.1			Sulfotransferase family,Sulfotransferase domain
gland_mucous		STRG.23410	XP_027059638.1	MGT4-like2	Alpha-1,3-mannosyl-glycoprotein 4-beta-N-acetylglucosaminyltransferase C;	N-Acetylglucosaminyltransferase-IV (GnT-IV) conserved region
gland_mucous		STRG.35186	XP_027048245.1			Acetyltransferase (GNAT) domain
gland_mucous		STRG.44093	XP_027050379.1	CHST-like	Carbohydrate sulfotransferase-like	Sulfotransferase family
gland_mucous		STRG.23634	XP_027046052.1			Signal peptide peptidase
gland_mucous		STRG.772	XP_027038344.1			GNT-I family,Interleukin-like EMT inducer
gland_mucous		STRG.11869	XP_027048095.1	B3GALT-like1	Beta-1,3-galactosyltransferase	Galactosyltransferase
gland_mucous		STRG.38870	XP_027049312.1			NA
gland_mucous		STRG.763	XP_027038386.1			GNT-I family,Interleukin-like EMT inducer
gland_mucous		STRG.30135	XP_027043201.1	COCA1-like	Collagen alpha-1(XII) chain	von Willebrand factor type A domain,von Willebrand factor type A domain
gland_mucous		STRG.36203	XP_027038534.1			NA
gland_mucous		STRG.31827	XP_027054975.1			NA
gland_mucous		STRG.26130				von Willebrand factor type A domain,EGF-like domain,von Willebrand factor type A domain
gland_mucous		STRG.18192				F5/8 type C domain
gland_mucous		STRG.265				NA
gland_mucous		STRG.15856				Sulfotransferase family
gland_mucous		STRG.20551				WSC domain
gland_mucous		STRG.4909				NA
gland_mucous		STRG.8501				Flavin-binding monooxygenase-like,Pyridine nucleotide-disulphide oxidoreductase,L-lysine 6-monooxygenase/L-ornithine 5-monooxygenase,FAD-NAD(P)-binding,Pyridine nucleotide-disulphide oxidoreductase
gland_mucous		STRG.3319				NA
gland_mucous		STRG.38403				NA
gland_mucous		STRG.34508				NA
gland_mucous		STRG.27048		B4GALT5	Beta-1,4-Galactosyltransferase 5	N-terminal region of glycosyl transferase group 7,N-terminal domain of galactosyltransferase
gland_mucous		STRG.4475				NA
gland_mucous		STRG.43				NA
gland_mucous		STRG.41757				NA
gland_mucous		STRG.36590				NA
gland_mucous		STRG.12699				Methyltransferase domain,Methyltransferase domain,Methyltransferase domain,Methyltransferase domain,ubiE/COQ5 methyltransferase family
gland_mucous			XP_027049413.1		Short secreted, EF-hand domain	EF hand
gland_mucous			XP_027050443.1			NA
gland_mucous			XP_027054018.1		Mucin-like	Cystine-knot domain
gland_mucous			XP_027059498.1			von Willebrand factor type A domain,Thrombospondin type 1 domain,Spondin-like TSP1 domain,von Willebrand factor type A domain,Thrombospondin type 1 domain
gland_mucous			XP_027046198.1		GPCR orphan	7 transmembrane receptor (rhodopsin family)
gland_mucous			XP_027035926.1			Fibrinogen beta and gamma chains, C-terminal globular domain
gland_mucous			XP_027049697.1			Oxidoreductase FAD-binding domain,Oxidoreductase NAD-binding domain,Acyl-CoA dehydrogenase, N-terminal domain,Acyl-CoA dehydrogenase, C-terminal domain,Acyl-CoA dehydrogenase, C-terminal domain
gland_mucous			XP_027054090.1			EGF-like domain,EGF-like domain,Human growth factor-like EGF
gland_mucous			XP_027053251.1			Sulfotransferase family
gland_mucous			XP_027037964.1			NA
gland_mucous			XP_027058133.1			Protein of unknown function (DUF229)
gland_mucous			XP_027057239.1			Sulfotransferase family
gland_mucous			XP_027058105.1			Protein of unknown function (DUF229)
gland_mucous			XP_027045783.1			Transmembrane amino acid transporter protein
gland_mucous			XP_027046046.1			Sulfotransferase domain,Sulfotransferase family
gland_mucous			XP_027037933.1			NA
gland_mucous			XP_027037661.1	BASS4-like1	Probable sodium_metabolite cotransporter BASS4, chloroplastic;	SBF-like CPA transporter family (DUF4137)
gland_mucous			XP_027052201.1			Sulfotransferase family
gland_mucous			XP_027043544.1	B3GALT-like2	Beta-1,3-galactosyltransferase	Galactosyltransferase
neurosecretory_clytia	XLOC_042849			BETAP_1		NA
neurosecretory_clytia	XLOC_045668			PF1_1	Planula Specific Family secreted protein 1	NA
neurosecretory_clytia	XLOC_030807			PF1_2	Planula Specific Family secreted protein 2	NA
neurosecretory_clytia	XLOC_041127			PF1_3	Planula Specific Family secreted protein 3	NA
neurosecretory_clytia	XLOC_028509			PF1_5	Planula Specific Family secreted protein 5	NA
neurosecretory_clytia	XLOC_039101			PF1_11	Planula Specific Family secreted protein 11	NA
neurosecretory_clytia	MSTRG.20364			PF1_12	Planula Specific Family secreted protein 12	NA
neurosecretory_clytia	XLOC_030806			PF1_13	Planula Specific Family secreted protein 13	NA
neurosecretory_clytia	MSTRG.3289			PF1_14	Planula Specific Family secreted protein 14	NA
neurosecretory_clytia	XLOC_003861			PF1_15	Planula Specific Family secreted protein 15	NA
neurosecretory_clytia	XLOC_010227			GPCRb2 adhesion		7 transmembrane receptor (Secretin family)
neurosecretory_clytia	XLOC_030764					NA
neurosecretory_clytia	XLOC_034271			Ion-trans		Ion channel,Ion transport protein,Ligand-gated ion channel
neurosecretory_clytia	XLOC_034303			TBX planulab	T-box transcription factor	T-box
neurosecretory_clytia	MSTRG.4254			Astacin-1	Clytia specific	Astacin (Peptidase family M12A)
neurosecretory_clytia	XLOC_014302			Astacin-2	Clytia specific	Astacin (Peptidase family M12A)
neurosecretory_clytia	XLOC_010823					Lectin C-type domain
neurosecretory1_coral		STRG.11468	XP_027054855.1		Cysteines in conserved positions	NA
neurosecretory1_coral		STRG.13206	XP_027037039.1		Restricted to scleractinian corals	NA
neurosecretory1_coral		STRG.27038	XP_027059304.1	FoxQ2-nematostella_b	Forkhead box protein	Forkhead domain
neurosecretory1_coral		STRG.4127	XP_027060391.1			Muconolactone delta-isomerase
neurosecretory1_coral		STRG.4923	XP_027041952.1			Noggin
neurosecretory1_coral		STRG.11493	XP_027041575.1	NKX2-5	Homeobox protein Nkx-2.3	Homeodomain
neurosecretory1_coral		STRG.37100	XP_027046968.1	AVR2B-like	Activin receptor type-2B	Activin types I and II receptor domain
neurosecretory1_coral		STRG.21862	XP_027054471.1			Cytochrome P450
neurosecretory1_coral		STRG.33984	XP_027048848.1		GPCRa peptide-binding	7 transmembrane receptor (rhodopsin family),Serpentine type 7TM GPCR chemoreceptor Srsx,Serpentine type 7TM GPCR chemoreceptor Srx,Serpentine type 7TM GPCR chemoreceptor Srv,Serpentine type 7TM GPCR chemoreceptor Srw
neurosecretory1_coral		STRG.9598	XP_027036824.1	TLL1-like	Tolloid-like protein 1	Trypsin,F5/8 type C domain,EGF-like domain,Human growth factor-like EGF,Calcium-binding EGF domain,EGF-like domain
neurosecretory1_coral		STRG.179				NA
neurosecretory1_coral		STRG.1617				NA
neurosecretory1_coral		STRG.11433				NA
neurosecretory1_coral		STRG.7992				NA
neurosecretory1_coral		STRG.306				NA
neurosecretory1_coral		STRG.4925				NA
neurosecretory1_coral		STRG.38802				NA
neurosecretory1_coral		STRG.1618		Short-CCdomain		NA
neurosecretory1_coral		STRG.12339	XP_027057624.1			Domain of unknown function (DUF4735)
neurosecretory1_coral	XLOC_014597		XP_027055233.1	FoxQ2a-clytia	Forkhead box protein	Forkhead domain,Forkhead domain
neurosecretory1_coral			XP_027056383.1			NA
neurosecretory1_coral			XP_027045018.1		GPCRa peptide	7 transmembrane receptor (rhodopsin family)
neurosecretory1_coral			XP_027057550.1		GPCRa orphan	7 transmembrane receptor (rhodopsin family),Olfactory receptor,Serpentine type 7TM GPCR chemoreceptor Srbc
neurosecretory1_coral			XP_027058865.1	CO6A4-like	Collagen alpha-4(VI) chain	von Willebrand factor type A domain,von Willebrand factor type A domain,WSC domain
neurosecretory1_coral			XP_027058172.1			Scavenger receptor cysteine-rich domain,MAM domain, meprin/A5/mu,Scavenger receptor cysteine-rich domain,Sushi repeat (SCR repeat)
neurosecretory1_coral			XP_027047730.1		GPCRa aminergic	7 transmembrane receptor (rhodopsin family)
neurosecretory1_coral			XP_027043315.1		GPCR orphan	7 transmembrane receptor (rhodopsin family)
neurosecretory1_coral			XP_027057574.1		GPCRa orphan	7 transmembrane receptor (rhodopsin family),Serpentine type 7TM GPCR chemoreceptor Srbc,Olfactory receptor
neurosecretory1_coral			XP_027057326.1		GPCRa aminergic	7 transmembrane receptor (rhodopsin family),Serpentine type 7TM GPCR chemoreceptor Srsx
neurosecretory1_coral			XP_027038825.1	TNF	Tumor Necrosis Factor	TNF(Tumour Necrosis Factor) family
neurosecretory1_coral			XP_027056395.1			EGF-like domain
neurosecretory1_coral			XP_027042738.1			Peptidase family M13,Peptidase family M13
neurosecretory1_coral			XP_027058973.1		GPCRa peptide	MAM domain, meprin/A5/mu,F5/8 type C domain,Leucine rich repeat,7 transmembrane receptor (rhodopsin family),Concanavalin A-like lectin/glucanases superfamily,Lectin C-type domain,CUB domain,Low-density lipoprotein receptor domain class A,Pentaxin family,Leucine Rich repeats (2 copies),Serpentine type 7TM GPCR chemoreceptor Srsx,WSC domain,Protein tyrosine and serine/threonine kinase,Leucine Rich …
neurosecretory1_coral			XP_027056375.1			NA
neurosecretory1_coral			XP_027058959.1		GPCRa peptide	MAM domain, meprin/A5/mu,F5/8 type C domain,Leucine rich repeat,7 transmembrane receptor (rhodopsin family),Lectin C-type domain,Concanavalin A-like lectin/glucanases superfamily,CUB domain,Low-density lipoprotein receptor domain class A,Pentaxin family,Leucine Rich repeats (2 copies),BspA type Leucine rich repeat region (6 copies),Serpentine type 7TM GPCR chemoreceptor Srsx,WSC domain,Leucine Ri…
neurosecretory1_coral			XP_027056150.1		GPCR orphan	7 transmembrane receptor (rhodopsin family),Olfactory receptor,Serpentine type 7TM GPCR chemoreceptor Srsx
neurosecretory2_coral		STRG.14007	XP_027047975.1	ShK-like		Cysteine-rich secretory protein family,ShK domain-like
neurosecretory2_coral		STRG.37621	XP_027055029.1	ADAMTS-like1	Disintegrin and Metalloproteinase with Thrombospondin Motifs	Thrombospondin type 1 domain,Thrombospondin type 1 domain,ADAMTS cysteine-rich domain 2,ADAM-TS Spacer 1,CCN3 Nov like TSP1 domain,ADAMTS cysteine-rich domain
neurosecretory2_coral		STRG.11400	XP_027054947.1	ADAM-like	Disintegrin and metalloproteinase domain-containing protein	Reprolysin family propeptide,Reprolysin (M12B) family zinc metalloprotease,Metallo-peptidase family M12,Metallo-peptidase family M12B Reprolysin-like,Metallo-peptidase family M12B Reprolysin-like
neurosecretory2_coral		STRG.14960	XP_027040529.1	ADAMTS-like2	Disintegrin and Metalloproteinase with Thrombospondin Motifs	Thrombospondin type 1 domain,Thrombospondin type 1 domain,Reprolysin family propeptide,Spondin-like TSP1 domain,ADAMTS cysteine-rich domain 2,Reprolysin (M12B) family zinc metalloprotease,ADAM-TS Spacer 1,CCN3 Nov like TSP1 domain,Metallo-peptidase family M12,Metallo-peptidase family M12B Reprolysin-like
neurosecretory2_coral		STRG.13659	XP_027049633.1	ADAMTS-like3	Disintegrin and Metalloproteinase with Thrombospondin Motifs	Reprolysin (M12B) family zinc metalloprotease,Reprolysin family propeptide,Metallo-peptidase family M12,ADAM cysteine-rich,F5/8 type C domain,Disintegrin,Metallo-peptidase family M12B Reprolysin-like,Thrombospondin type 1 domain,Fibrinogen beta and gamma chains, C-terminal globular domain,Metallo-peptidase family M12B Reprolysin-like,Metallo-peptidase family M12B Reprolysin-like
neurosecretory2_coral		STRG.22516		COTL1-like	Coactosin-like protein	Cofilin/tropomyosin-type actin-binding protein
neurosecretory2_coral		STRG.10370			GPCRa aminergic	7 transmembrane receptor (rhodopsin family),Serpentine type 7TM GPCR chemoreceptor Srv
neurosecretory2_coral			XP_027040549.1	ADAMTS-like4	Disintegrin and Metalloproteinase with Thrombospondin Motifs	EGF-like domain,Thrombospondin type 1 domain,Reprolysin family propeptide,ADAMTS cysteine-rich domain 2,Thrombospondin type 1 domain,CCN3 Nov like TSP1 domain,Reprolysin (M12B) family zinc metalloprotease,WSC domain,Metallo-peptidase family M12B Reprolysin-like,Metallo-peptidase family M12,Human growth factor-like EGF,ADAM-TS Spacer 1,Metallo-peptidase family M12B Reprolysin-like
neurosecretory2_coral			XP_027055617.1	DD3-3-like	Protein DD3-3-like	NA
neurosecretory2_coral			XP_027060239.1			NA
neurosecretory2_coral			XP_027049222.1		Pocillopora damicornis/acuta-specific	NA
neurosecretory2_coral			XP_027042294.1		GPCRa orphan	7 transmembrane receptor (rhodopsin family)
neurosecretory2_coral			XP_027051883.1			F5/8 type C domain,EF hand,EF-hand domain pair,EF hand
neurosecretory2_coral			XP_027049611.1			NA
neurosecretory2_coral			XP_027060236.1			Cysteine-rich secretory protein family,ShK domain-like
neurosecretory2_coral			XP_027046766.1	GRIK2	Glutamate Ionotropic Receptor Kainate Type Subunit 2	Receptor family ligand binding region,Ligated ion channel L-glutamate- and glycine-binding site,Ligand-gated ion channel,Bacterial extracellular solute-binding proteins, family 3,Periplasmic binding protein
neurosecretory2_coral			XP_027060235.1			ADAMTS cysteine-rich domain 2,Thrombospondin type 1 domain,ADAMTS cysteine-rich domain
neurosecretory2_coral			XP_027036672.1	MLRP1-like	MAM and LDL-receptor class A domain-containing protein 1	MAM domain, meprin/A5/mu,Astacin (Peptidase family M12A),Thrombospondin type 1 domain
neurosecretory2_coral			XP_027040528.1			Thrombospondin type 1 domain,Reprolysin family propeptide,ADAMTS cysteine-rich domain 2,Thrombospondin type 1 domain,Reprolysin (M12B) family zinc metalloprotease,Metallo-peptidase family M12,ADAM-TS Spacer 1,Metallo-peptidase family M12B Reprolysin-like,ADAMTS cysteine-rich domain
neurosecretory2_coral			XP_027060225.1			Reprolysin family propeptide
neurosecretory2_coral			XP_027036332.1		Potassium voltage-gated channel subfamily	Ion channel,Ligand-gated ion channel,Ion transport protein
neurosecretory2_coral			XP_027058763.1			EGF-like domain
neurosecretory2_coral			XP_027038084.1	PLCL-like	Perlucin-like protein	Spondin-like TSP1 domain,Thrombospondin type 1 domain,Lectin C-type domain,Thrombospondin type 1 domain
neurosecretory2_coral			XP_027045100.1			von Willebrand factor type A domain,Ion transport protein,SPRY domain
neurosecretory2_coral			XP_027043806.1	MEP1B-like	Metalloprotease; Meprin A metalloprotease	Astacin (Peptidase family M12A),PLAT/LH2 domain
neurosecretory2_coral			XP_027036201.1	PAX6-like	Paired box protein Pax-6	'Paired box' domain,Homeodomain
GLWamide_neurons	XLOC_034060					NA
GLWamide_neurons	XLOC_001010				GPCRa orphan	7 transmembrane receptor (rhodopsin family)
GLWamide_neurons	MSTRG.16514					NA
GLWamide_neurons	XLOC_009102					NA
GLWamide_neurons	XLOC_041404					NA
GLWamide_neurons	MSTRG.11360					Fibrinogen beta and gamma chains, C-terminal globular domain
GLWamide_neurons	XLOC_037594				GPCRa orphan	7 transmembrane receptor (rhodopsin family),Serpentine type 7TM GPCR chemoreceptor Srsx,Serpentine type 7TM GPCR chemoreceptor Srw,Serpentine type 7TM GPCR chemoreceptor Srx
GLWamide_neurons	MSTRG.16269				GPCRa aminergic	7 transmembrane receptor (rhodopsin family),Serpentine type 7TM GPCR chemoreceptor Srx,Serpentine type 7TM GPCR chemoreceptor Srsx
GLWamide_neurons	XLOC_019141					NA
GLWamide_neurons	XLOC_044944					PMP-22/EMP/MP20/Claudin family
GLWamide_neurons	XLOC_014127					NA
GLWamide_neurons	MSTRG.5804			pp11-GLWamide	GLWamide neuropeptide precursor b	NA
GLWamide_neurons	XLOC_013581				Secreted + Fibrinogen beta and gamma chains	Fibrinogen beta and gamma chains, C-terminal globular domain
GLWamide_neurons	XLOC_015116				GPCRb2 adhesion	7 transmembrane receptor (Secretin family)
GLWamide_neurons	XLOC_002079					Zinc carboxypeptidase,Carboxypeptidase activation peptide
GLWamide_neurons	XLOC_001752			CNTNAP-like2	Contactin-associated protein-like 2	Laminin G domain,Laminin G domain,Fibrinogen beta and gamma chains, C-terminal globular domain
GLWamide_neurons	XLOC_006001				Secreted + EGF-like	EGF-like domain
GLWamide_neurons	XLOC_012580			IPYFAN-no_amide	Putative neuropeptide IPYFAN-no_amide	NA
GLWamide_neurons	XLOC_003734		XP_027036429.1	GPCRc-amino - GABBR2-like	Gamma-aminobutyric acid type B receptor subunit 2 precursor	7 transmembrane sweet-taste receptor of 3 GCPR,Receptor family ligand binding region
GLWamide_neurons	XLOC_017096	STRG.15971	XP_027060553.1	pp2-GLWamide (Clytia), GLWamide (corals)	GLWamide neuropeptide precursor	NA
GLWamide_neurons		STRG.15918	XP_027041987.1	EMX-like	Homeobox protein EMX1	Homeodomain
GLWamide_neurons		STRG.2823	XP_027040858.1	GABRB1-like	GABA-A receptor beta-1 subunit	Neurotransmitter-gated ion-channel ligand binding domain,Neurotransmitter-gated ion-channel transmembrane region
GLWamide_neurons		STRG.1904	XP_027051642.1		GPCRa peptide	7 transmembrane receptor (rhodopsin family)
GLWamide_neurons		STRG.18164	XP_027053553.1	Short-tm	Short, transmembrane domain; scleractinian specific	NA
GLWamide_neurons		STRG.38993	XP_027038248.1			Tubulin/FtsZ family, GTPase domain,Tubulin C-terminal domain
GLWamide_neurons		STRG.17808	XP_027036764.1		Zinc finger protein	Zinc-finger double domain,Zinc finger, C2H2 type,C2H2-type zinc finger
GLWamide_neurons		STRG.11113	XP_027051354.1	FGF22-like	Fibroblast growth factor 22	Fibroblast growth factor
GLWamide_neurons		STRG.18268	XP_027051936.1			Zinc carboxypeptidase,Carboxypeptidase activation peptide
GLWamide_neurons		STRG.10931		OVOL1	Putative transcription factor Ovo-like 1	Zinc finger, C2H2 type,C2H2-type zinc finger,Zinc-finger double domain,Zinc-finger of C2H2 type
GLWamide_neurons		STRG.33279				Alpha-L-arabinofuranosidase B (ABFB) domain
GLWamide_neurons		STRG.2920		TRP-like	Transient receptor potential cation channel	Ankyrin repeats (3 copies),Ankyrin repeats (many copies),Ankyrin repeats (many copies),Ankyrin repeat,Ion transport protein,Ankyrin repeat,Polycystin cation channel
GLWamide_neurons		STRG.41853				Glycosyl hydrolases family 35,Beta-galactosidase,Beta-galactosidase jelly roll domain
GLWamide_neurons		STRG.27776				BTB And C-terminal Kelch,BTB/POZ domain,Kelch motif,Kelch motif
GLWamide_neurons		STRG.36870			GPCRa peptide	7 transmembrane receptor (rhodopsin family)
GLWamide_neurons		STRG.30148			GPCRa sensory	7 transmembrane receptor (rhodopsin family)
GLWamide_neurons		STRG.17931				NA
GLWamide_neurons		STRG.8550				NA
GLWamide_neurons			XP_027040334.1	GPCRc-amino - GABBR1-like	Gamma-aminobutyric acid type B receptor subunit 1 isoform a precursor	7 transmembrane sweet-taste receptor of 3 GCPR,Receptor family ligand binding region
GLWamide_neurons			XP_027040340.1	GPCRc-amino - GABBR2-like
GLWamide_neurons			XP_027052006.1	CELR3-like	Cadherin EGF LAG seven-pass G-type receptor 3	Cadherin domain,Cadherin prodomain like,TM proximal of protein tyrosine phosphatase, receptor type J
GLWamide_neurons			XP_027048869.1			NA
GLWamide_neurons			XP_027047088.1	PCSK5-like	Proprotein convertase subtilisin/kexin type 5	Furin-like repeat, cysteine-rich
GLWamide_neurons			XP_027037249.1	VIAAT-like	Vesicular inhibitory amino acid transporter	Transmembrane amino acid transporter protein
QYFa-pp9_neurons	XLOC_008273					NA
QYFa-pp9_neurons	XLOC_041442			pp9-QYFamide		NA
QYFa-pp9_neurons	XLOC_016107			PRDM14	PRDM (PRDI-BF1 and RIZ homology domain-containing) transcription factor	Zinc-finger double domain,C2H2-type zinc finger,Zinc finger, C2H2 type,Zinc-finger double-stranded RNA-binding,Zinc-finger of C2H2 type
QYFa-pp9_neurons	XLOC_000357			GABRB1-like	GABA-A receptor beta-1 subunit	Neurotransmitter-gated ion-channel ligand binding domain,Neurotransmitter-gated ion-channel transmembrane region
QYFa-pp9_neurons	XLOC_041685			CNTNAP-like4	Contactin-associated protein-like 5	Laminin G domain,Laminin G domain,EGF-like domain
QYFa-pp9_neurons	XLOC_000580			GPCRa-quemo	GPCRa quemoreceptor type	Serpentine type 7TM GPCR chemoreceptor Srx
QYFa-pp9_neurons	XLOC_004219			CNTNAP-like3	Contactin-associated protein-like 3	Laminin G domain,Laminin G domain
QYFa-pp9_neurons	XLOC_033903					PDZ domain,PDZ domain
QYFa-pp9_neurons	XLOC_029345					NA
QYFa-pp9_neurons	XLOC_012150					Ion channel
QYFa-pp9_neurons	XLOC_004021			pp14-FLFamide	FLFamide neuropeptide precursor	tRNase Z endonuclease
QYFa-pp9_neurons	XLOC_005266					PDGF/VEGF domain
QYFa-pp9_neurons	XLOC_015394			BHLHA15	Basic helix-loop-helix (bHLH) transcription factor	Helix-loop-helix DNA-binding domain
QYFa-pp9_neurons	XLOC_041092					NA
QYFa-pp9_neurons	XLOC_005703					RNA recognition motif. (a.k.a. RRM, RBD, or RNP domain)
QYFa-pp9_neurons	XLOC_004910					Trypsin,ShK domain-like,Domain of unknown function (DUF1986)
QYFa-pp9_neurons	MSTRG.7288					NA
QYFa-pp9_neurons	XLOC_008764			pp8-RPRPamide	RPRPamide neuropeptide precursor	NA
QYFa-pp9_neurons	XLOC_036816					Thrombospondin type 1 domain
QYFa-pp9_neurons	XLOC_029942			SLURP_14		NA
QYFa-pp9_neurons	XLOC_031247			NOS1	Nitric Oxide Synthase 1	Nitric oxide synthase, oxygenase domain,FAD binding domain,Flavodoxin,Oxidoreductase NAD-binding domain
QYFa-pp9_neurons	XLOC_009207				GPCRa orphan	7 transmembrane receptor (rhodopsin family)
QYFa-pp9_neurons	XLOC_015785			CRHR1	GPCRb1 peptide - Corticotropin-Releasing Hormone Receptor 1	7 transmembrane receptor (Secretin family),Hormone receptor domain
QYFa-pp9_neurons	MSTRG.23592					Receptor family ligand binding region,7 transmembrane sweet-taste receptor of 3 GCPR
QYFa-pp9_neurons	XLOC_033977					Amiloride-sensitive sodium channel
QYFa-pp9_neurons	XLOC_031628					Amiloride-sensitive sodium channel
HFRIa-TauD_neurons	XLOC_034880			HFRIamide	HFRIamide neuropeptide precursor	NA
HFRIa-TauD_neurons	XLOC_020526					Lipoxygenase
HFRIa-TauD_neurons	MSTRG.12764			TauDa		Taurine catabolism dioxygenase TauD, TfdA family
HFRIa-TauD_neurons	XLOC_020007			ROMT-like	Rhamnosyl O-methyltransferase-like	Cephalosporin hydroxylase
HFRIa-TauD_neurons	MSTRG.3536			MGAT5-like	Mannosyl (alpha-1,3-)-glycoprotein beta-1,6-N-acetylglucosaminyltransferase	NA
HFRIa-TauD_neurons	XLOC_041385			TauDb		Taurine catabolism dioxygenase TauD, TfdA family
HFRIa-TauD_neurons	XLOC_002774			ARV1	Armadillo Repeat Containing Protein 1	Arv1-like family
HFRIa-TauD_neurons	XLOC_039146			UNC4		Homeodomain
HFRIa-TauD_neurons	XLOC_030751			BGT-1/SLC6A12	Betaine/GABA Transporter 1 / Solute Carrier Family 6 Member 12	Sodium:neurotransmitter symporter family
HFRIa-TauD_neurons	XLOC_033747			VIAAT/VGAT	Vesicular inhibitory amino acid transporter	Transmembrane amino acid transporter protein
HFRIa-TauD_neurons	XLOC_002325				GPCRa peptide	7 transmembrane receptor (rhodopsin family),Serpentine type 7TM GPCR chemoreceptor Srsx
HFRIa-TauD_neurons	XLOC_037301			NRXN1	Neurexin 1	Laminin G domain,Laminin G domain
HFRIa-TauD_neurons	XLOC_030924					NA
HFRIa-TauD_neurons	XLOC_045596					NA
HFRIa-TauD_neurons	XLOC_041592				GPCRa peptide	7 transmembrane receptor (rhodopsin family),Serpentine type 7TM GPCR chemoreceptor Srsx,Serpentine type 7TM GPCR chemoreceptor Srv
apical_cells		STRG.18883	XP_027036807.1	SFRP	Secreted frizzled-related protein 2	Fz domain
apical_cells		STRG.15235	XP_027046639.1	ISX-like	Intestine-specific homeobox	Homeodomain,Homeobox KN domain
apical_cells		STRG.21847	XP_027055233.1	FoxQ2a-clytia	Forkhead box protein	Forkhead domain,Forkhead domain
apical_cells		STRG.12234	XP_027048253.1	DKK3	Dickkopf-related protein 3	Dickkopf N-terminal cysteine-rich region
apical_cells		STRG.38785	XP_027049367.1	FGF-like	Fibroblast growth factor	Fibroblast growth factor
apical_cells		STRG.11494	XP_027041576.1	NKX3	Homeobox protein Nkx-3.2	Homeodomain
apical_cells		STRG.25668	XP_027045544.1		Glycoprotein, Spondin-like	Thrombospondin type 1 domain,Spondin-like TSP1 domain,von Willebrand factor type A domain,F5/8 type C domain,von Willebrand factor type A domain,von Willebrand factor type A domain,Thrombospondin type 1 domain
apical_cells		STRG.38590	XP_027043504.1			Variant SH3 domain,SH3 domain,Variant SH3 domain
apical_cells		STRG.17710	XP_027046529.1			Fibrinogen beta and gamma chains, C-terminal globular domain
apical_cells		STRG.40383	XP_027057044.1			Multicopper oxidase,Multicopper oxidase
apical_cells		STRG.21723	XP_027053483.1	FoxQ2-nematostella_a1	Forkhead box protein	Forkhead domain
apical_cells		STRG.13281	XP_027055522.1			NA
apical_cells		STRG.33567	XP_027036421.1	RFX6	DNA-binding protein RFX6	RFX DNA-binding domain
apical_cells		STRG.30319	XP_027048844.1			BCCT, betaine/carnitine/choline family transporter,PLAC8 family
apical_cells		STRG.22094	XP_027051729.1			NA
apical_cells		STRG.14077	XP_027047514.1	TauDa		Taurine catabolism dioxygenase TauD, TfdA family
apical_cells		STRG.4000		SPON1	Spondin-1	Spondin_N,Spondin-like TSP1 domain,Thrombospondin type 1 domain,CCN3 Nov like TSP1 domain
apical_cells		STRG.41733	XP_027045428.1	GDF11	Growth/differentiation factor 11 precursor	Transforming growth factor beta like domain,TGF-beta propeptide
apical_cells		STRG.4110	XP_027059732.1	TBX5	T-box transcription factor TBX5-A	T-box
apical_cells		STRG.27319	XP_027045474.1	POXA-like	Peroxinectin A	Animal haem peroxidase,FG-GAP-like repeat,Bacterial Ig domain,ASPIC and UnbV,FG-GAP repeat,Cadherin-like domain
apical_cells		STRG.10431				NA
apical_cells		STRG.21126				6-pyruvoyl tetrahydropterin synthase
apical_cells		STRG.10182				NA
apical_cells		STRG.24535				NA
apical_cells		STRG.34672		FGFa1	Fibroblast growth factor	Fibroblast growth factor
apical_cells		STRG.37008				SET domain
apical_cells		STRG.7775		BMP1-like	Bone morphogenetic protein 1	CUB domain,Thrombospondin type 1 domain
apical_cells		STRG.24533				NA
apical_cells			XP_027052011.1	FAM166A		Protein of unknown function (DUF2475)	NA	NA	F166B-like2	Protein FAM166B;
apical_cells			XP_027057412.1	OXDA-like	D-amino-acid oxidase	FAD dependent oxidoreductase,Putative NAD(P)-binding,FAD binding domain
apical_cells			XP_027051716.1			NA
apical_cells			XP_027053555.1	FoxQ2-nematostella_a2	Forkhead box protein	Forkhead domain
apical_cells			XP_027059577.1	FAM167B		NA
