## Supplementary table 4 for "Aboral cell types of *Clytia* and coral larvae have shared features and link taurine to the regulation of settlement"

### Sheet: clytia_taurine
T2.1	50 larvae/well
Ctrl	10-4M	10-5M	10-6M
0.8	0.54	0.88	0.92
T4	50 larvae/well
Ctrl	10-3M	10-4M	10-5M
0.94	0	0.52	0.98
T5	100 larvae/well
Ctrl	10-3M	10-4M	10-5M
1	0.01	0.68	1
T6	50 larvae/well
Ctrl	10-3M	10-4M	10-5M
0.96	0.02	0.56	0.88
T7	50 larvae/well
Ctrl	10-3M	10-4M	10-5M
0.94	0	0.72	0.88
T8	100 larvae/well
Ctrl	10-3M	10-4M	10-5M
0.97	0	0.37	0.74
T9	50 larvae/well
Ctrl	10-3M	10-4M	10-5M
0.76	0	0.14	0.52
T10	50 larvae/well
Ctrl	10-3M	10-4M	10-5M
0.96	0	lost	lost
T11	50 larvae/well
Ctrl	10-3M	10-4M	10-5M
1	0.02	0	0.84

### Sheet: astroides_taurine
EXP1 Taurine
	% settled larvae
Days	ctrl_1	ctrl_2	ctrl_3	10-3M_1	10-3M_2	10-3M_3	10-4M_1	10-4M_2	10-4M_3	10-5M_1	10-5M_2	10-5M_3
1	0.2	0.8	0	0	0	0	0	0	0	0	0	0
2	0.2	0.8	0	0	0	0	0	0	0	0	0	0.2
3	0.4	0.8	0	0	0	0	0	0	0	0	0	0.4
4	0.6	0.8	0	0	0	0	0	0	0.6	0	0	0.4
5	0.8	0.8	0.8	0.2	0	0	0	0.4	0.6	0.2	0	0.4
6	0.8	0.8	1	0.2	0	0	0.8	0.4	1	0.6	0	0.4
EXP2 Taurine
	% settled larvae
Days	ctrl_1	ctrl_2	ctrl_3	10-4M_1	10-4M_2	10-4M_3	10-5M_1	10-5M_2	10-5M_3	10-6M_1	10-6M_2	10-6M_3	10-7M_1	10-7M_2	10-7M_3	Glut 10-6M_1	Glut 10-6M_2	Glut 10-6M_3
1	0	0	0.2	0	0	0	0.8	0.6	0.2	0.4	0.2	0	0	0.2	0.2	0.2	0	0.6
2	0	0.2	0.4	0	0	0	0.8	0.6	0.2	0.6	0.8	0.8	0.2	0.4	0.2	0.4	0	0.6
3	0.6	0.4	0.6	0	0	0	0.8	0.6	0.2	0.8	0.8	0.8	0.2	0.6	0.8	0.6	0.2	0.6
4	1	0.8	1	0	0	0.2	1	0.6	0.2	0.8	0.8	0.8	0.8	0.8	0.8	0.6	0.6	0.6
5	1	0.8	1	0	0	0.4	1	0.8	0.6	1	1	0.8	0.8	0.8	0.8	0.6	0.8	0.6
6	1	0.8	1	1	0.6	0.8	1	1	0.8	1	1	0.8	0.8	0.8	1	0.6	0.8	0.6
EXP3 Taurine
	% settled larvae
Days	ctrl_1	ctrl_2	ctrl_3	10-4M_1	10-4M_2	10-5M_1	10-5M_2	Glut 10-4M_1	Glut 10-4M_2
1	0.2	0	0.2	0	0	0	0	0	0
2	0.2	0.2	0.2	0	0	0.2	0	0.4	0
3	0.2	0.2	0.2	0	0	0.2	0	0.4	0
4	0.6	0.2	0.2	0	0	0.2	0	1	0.2
5	1	0.2	0.2	0	0	0.8	0.25	1	0.2
6	1	0.2	0.2	0	0	1	0.25	1	0.8
7	1	0.6	0.2	0	0	1	0.25	1	0.8
8	1	0.8	0.2	0	0	1	0.25	1	0.8
9	1	1	0.4	0	0	1	0.25	1	0.8
10	1	1	0.8	0	0	1	0.25	1	0.8

### Sheet: clytia_glutamate
G1	50 larvae/well
Ctrl	10-4M	10-5M	10-6M
1	1	0.94	1
G2	50 larvae/well
Ctrl	10-3M	10-4M	10-5M
0.94	1	1	0.92
G3	100 larvae/well
Ctrl	10-3M	10-4M	10-5M
0.84	0.62	0.92	0.96
G4	100 larvae/well
Ctrl	10-3M	10-4M	10-5M
0.99	0.96	1	1

### Sheet: clytia_homotaurine
H1	100 larvae/well
Ctrl	10-3M	10-4M	10-5M
0.97	0.95	0.98	0.97
H2	50 larvae/well
Ctrl	10-3M	10-4M	10-5M
0.94	0.9	0.92	0.96
H4	50 larvae/well
Ctrl	10-3M	10-4M	10-5M
1	0.96	1	1
H5	50 larvae/well
Ctrl	10-3M	10-4M	10-5M
0.94	0.94	0.96	0.92

### Sheet: clytia_betaine
B1	100 larvae/well
Ctrl	10-3M	10-4M	10-5M
0.99	0.98	0.97	0.97
B2	50 larvae/well
Ctrl	10-3M	10-4M	10-5M
0.96	1	0.94	0.98
B3	50 larvae/well
Ctrl	10-3M	10-4M	10-5M
1	0.94	0.96	1

### Sheet: clytia_GABA
GABA 1	100 larvae/well
Ctrl	10-3M	10-4M	10-5M
0.97	0.97	0.98	0.98
GABA 2	50 larvae/well
Ctrl	10-3M	10-4M	10-5M
0.94	0.76	0.9	0.98
GABA 3	50 larvae/well
Ctrl	10-3M	10-4M	10-5M
0.88	0.82	0.94	0.9
GABA 4	100 larvae/well
Ctrl	10-3M	10-4M	10-5M
0.97	0.98	0.97	0.99

### Sheet: clytia_Baclofen
BL 1	100 larvae/well
Ctrl	10-3M	10-4M	10-5M
1	1	0.99	0.97
BL 2	100 larvae/well
Ctrl	10-3M	10-4M	10-5M
0.96	0.98	1	0.98
BL 3	50 larvae/well
Ctrl	10-3M	10-4M	10-5M
0.88	0.96	0.92	0.96
BL 4	50 larvae/well
Ctrl	10-3M	10-4M	10-5M
1	1	0.98	1
